# Monitoring cancer evolution under iatrogenic selection pressure by cellular liquid biopsy

**DOI:** 10.64898/2026.11.13.766382

**Authors:** Clara Chaiban, Jonas Roth, Adithi Ravikumar Varadarajan, Jonas Grote, Vadim Dechand, Thomas Ragg, Robin Gähr, Kirsten Utpatel, Wolfgang Dietmaier, Stephan Seitz, Jens Warfsmann, Christoph A. Klein, Zbigniew T. Czyż

## Abstract

Cell-free liquid biopsy (LB) provides information about real-time tumor burden in cancer patients. In contrast, cellular LB can resolve the co-occurrence of actionable mutations within individual CTCs and their clonal architecture, revealing emerging treatment opportunities, information increasingly needed as the number of available drugs grows. Here, we describe a case with repeated blood sampling and CTC analysis using a single-cell-adapted IMPACT assay (scIMPACT). We observed therapeutically relevant alterations and clonal shifts arising in response to selected therapies. Applied systematically, such analyses have the power to uncover cellular adaptations to therapy-induced selection pressures and enable flexible treatment adjustments to evolving disease.
