## Supplementary Table 1 for "Monitoring cancer evolution under iatrogenic selection pressure by cellular liquid biopsy"

### Sheet: FileLog
Sheet Name	Content
SampleOverview	Summary listing all the scIMPACT analyzed samples, their source, and the time of sample acquisition
TimepointOverview	Detailed overview of all the clinically relevant events, sample isolation times, and treatment history

### Sheet: SampleOverview
Sample #	Description	Months After Initial Diagnosis (TP1)	Processed Samples	Sample Names
S0	Bone Marrow 1	TP1 + 1 month	Negative Sample – No cells analyzed	-
S1	Bone Marrow 2	TP1 + 8 months	5 Disseminated Cancer Cells (DCC)	DCC1, DCC2, DCC3, DCC4, DCC5
S2	Primary Tumor	TP1 + 8 months	Bulk Primary Tumor DNA (PT)	PT
S3	Blood, Cell Search 1	TP1 + 17 months	11 Circulating Tumor Cells (CTC; 3 Eliminated) + 1 Normal Cell (NC)	NC, CTC1, CTC2, CTC3, CTC4, CTC6, CTC7, CTC9, CTC11
S4	Pleural Effusion	TP1 + 18 months	4 Disseminated Cancer Cells	DCC1, DCC2, DCC3, DCC4
S5	Blood, Cell Search 2	TP1 + 19 months	Bulk Normal DNA (Reference; Ref)	Ref
S6	Blood, Cell Search 3	TP1 + 21 months	8 Circulating Tumor Cells	CTC1, CTC2, CTC3, CTC4, CTC5, CTC6, CTC8, CTC9
S7	Blood, Cell Search 4	TP1 + 22 months	7 Circulating Tumor Cells	CTC1, CTC2, CTC4, CTC5, CTC7, CTC8, CTC10

### Sheet: TimepointOverview
Description	Months After Initial Diagnosis (TP1)	Treatment Comment	Detailed Description
Initial Diagnosis	TP1	-	Right Breast, poorly differentiated (Grade 3)
			ER Positive (IRS 4)
			PR Positive (IRS 3)
			Her2neu Negative (IHC 1+)
			Ki-67: 75%
			TNM: ypT2ypN1aM0
Lymph Node Metastasis	TP1	-	2/12 positive lymph nodes in the right axilla
Bone Marrow 1	TP1 + 1 month	Before Neoadjuvent Chemotherapy (NACT: EC/Paclitaxel)	Negative Sample
			DCC count= 0 cells, DCCD=0
Bone Marrow 2	TP1 + 8 months	After NACT	DCC count= 7 cells, DCCD=3.5
Primary Tumor Biopsy	TP1 + 8 months	After NACT	ER Positive (IRS 4)
			PR Positive (IRS 0)
			Her2neu Negative (IHC 1+)
			Ki-67: 85%
Detection of Liver Metastasis	TP1 + 14 months	During therapy with Abemaciclib, Letrozol, Goserelin	Left liver lobe
Liver Metastasis Biopsy	TP1 + 16 months	After therapy with Abemaciclib, Letrozol, Goserelin	Left liver lobe, 1.4cm
			ER Negative (IRS 0)
			PR Negative (IRS 0)
			Her2neu Negative (IHC 0)
Blood, CS1	TP1 + 17 months	After therapy with Abemaciclib, Letrozol, Goserelin	CTC Count= 476 cells
Pleural Effusion	TP1 + 18 months	During Therapy with nabPaclitaxel + Atezolizumab	70% Cytokeratin Positive Cells
		(therapy was stopped due to heavy side effects on the immunotherapy, i.e., autoimmune pancreatitis)	200,000 cells screened
Blood	TP1 + 19 months	After weekly therapy with Carboplatin	High concentration of cfDNA
		(therapy initiated due to rapidly progressing disease)
Blood, CS2	TP1 + 19 months	After weekly therapy with Carboplatin	CTC Count= 804 cells
Blood, CS3	TP1 + 21 months	During therapy with Olaparib (therapy administered based on the recommendation of the Molecular Tumor Board, supported by elevated HRD score and presence of two oncogenic mutations in the BRCA1 gene in the primary tumor)	CTC Count= 246 cells
Blood, CS4	TP1 + 22 months	After therapy with Olaparib, Trodelvy planned; Before patient death (therapy was planned due to clinical progression on olaparib)	CTC Count= 8783 cells
