## Supplementary Table 5 for "Monitoring cancer evolution under iatrogenic selection pressure by cellular liquid biopsy"

### Sheet: FileLog
Sheet Name	Content
GeneandIsoforms	List of genes targeted in the scIMPACT assay, the corresponding NCBI Gene ID, Ensembl ID, and the selected isoform for scIMPACT annotations.

### Sheet: GeneandIsoforms
Gene Name	Gene ID Entrez	Gene ID Ensembl	Canonical isoform manual curration
ABL1	25	ENSG00000097007	NM_005157
ACVR1	90	ENSG00000115170	NM_001111067
AKT1	207	ENSG00000142208	NM_001014432
AKT2	208	ENSG00000105221	NM_001626
AKT3	10000	ENSG00000117020	NM_005465
ALK	238	ENSG00000171094	NM_004304
ALOX12B	242	ENSG00000179477	NM_001139
AMER1	139285	ENSG00000184675	NM_152424
ANKRD11	29123	ENSG00000167522	NM_013275
APC	324	ENSG00000134982	NM_000038
AR	367	ENSG00000169083	NM_000044
ARAF	369	ENSG00000078061	NM_001654
ARID1A	8289	ENSG00000117713	NM_006015
ARID1B	57492	ENSG00000049618	NM_001374828
ARID2	196528	ENSG00000189079	NM_152641
ARID5B	84159	ENSG00000150347	NM_032199
ASXL1	171023	ENSG00000171456	NM_015338
ASXL2	55252	ENSG00000143970	NM_018263
ATM	472	ENSG00000149311	NM_000051
ATR	545	ENSG00000175054	NM_001184
ATRX	546	ENSG00000085224	NM_000489
AURKA	6790	ENSG00000087586	NM_198433
AURKB	9212	ENSG00000178999	NM_004217
AXIN1	8312	ENSG00000103126	NM_003502
AXIN2	8313	ENSG00000168646	NM_004655
AXL	558	ENSG00000167601	NM_021913
B2M	567	ENSG00000166710	NM_004048
BAP1	8314	ENSG00000163930	NM_004656
BARD1	580	ENSG00000138376	NM_000465
BBC3	27113	ENSG00000105327	NM_014417
BCL10	8915	ENSG00000142867	NM_003921
BCL2	596	ENSG00000171791	NM_000633
BCL2L1	598	ENSG00000171552	NM_138578
BCL2L11	10018	ENSG00000153094	NM_138621
BCL6	604	ENSG00000113916	NM_001706
BCOR	54880	ENSG00000183337	NM_001123385
BIRC3	330	ENSG00000023445	NM_001165
BLM	641	ENSG00000197299	NM_000057
BMPR1A	657	ENSG00000107779	NM_004329
BRAF	673	ENSG00000157764	NM_004333
BRCA1	672	ENSG00000012048	NM_007294
BRCA2	675	ENSG00000139618	NM_000059
BRD4	23476	ENSG00000141867	NM_058243
BRIP1	83990	ENSG00000136492	NM_032043
BTK	695	ENSG00000010671	NM_000061
CALR	811	ENSG00000179218	NM_004343
CARD11	84433	ENSG00000198286	NM_001324281
CASP8	841	ENSG00000064012	NM_001372051
CBFB	865	ENSG00000067955	NM_022845
CBL	867	ENSG00000110395	NM_005188
CCND1	595	ENSG00000110092	NM_053056
CCND2	894	ENSG00000118971	NM_001759
CCND3	896	ENSG00000112576	NM_001760
CCNE1	898	ENSG00000105173	NM_001238
CD274	29126	ENSG00000120217	NM_014143
CD276	80381	ENSG00000103855	NM_001024736
CD79A	973	ENSG00000105369	NM_001783
CD79B	974	ENSG00000007312	NM_000626
CDC73	79577	ENSG00000134371	NM_024529
CDH1	999	ENSG00000039068	NM_004360
CDK12	51755	ENSG00000167258	NM_016507
CDK4	1019	ENSG00000135446	NM_000075
CDK6	1021	ENSG00000105810	NM_001145306
CDK8	1024	ENSG00000132964	NM_001260
CDKN1A	1026	ENSG00000124762	NM_000389
CDKN1B	1027	ENSG00000111276	NM_004064
CDKN2A	1029	ENSG00000147889	NM_058195
CDKN2A	1029	ENSG00000147889	NM_000077
CDKN2B	1030	ENSG00000147883	NM_004936
CDKN2C	1031	ENSG00000123080	NM_078626
CEBPA	1050	ENSG00000245848	NM_004364
CENPA	1058	ENSG00000115163	NM_001809
CHEK1	1111	ENSG00000149554	NM_001114122
CHEK2	11200	ENSG00000183765	NM_007194
CIC	23152	ENSG00000079432	NM_001304815
CREBBP	1387	ENSG00000005339	NM_004380
CRKL	1399	ENSG00000099942	NM_005207
CRLF2	64109	ENSG00000205755	NM_022148
CSF1R	1436	ENSG00000182578	NM_005211
CSF3R	1441	ENSG00000119535	NM_000760
CTCF	10664	ENSG00000102974	NM_006565
CTLA4	1493	ENSG00000163599	NM_005214
CTNNB1	1499	ENSG00000168036	NM_001904
CUL3	8452	ENSG00000036257	NM_003590
CXCR4	7852	ENSG00000121966	NM_003467
DAXX	1616	ENSG00000204209	NM_001141969
DCUN1D1	54165	ENSG00000043093	NM_020640
DDR2	4921	ENSG00000162733	NM_006182
DICER1	23405	ENSG00000100697	NM_177438
DIS3	22894	ENSG00000083520	NM_014953
DNAJB1	3337	ENSG00000132002	NM_006145
DNMT1	1786	ENSG00000130816	NM_001130823
DNMT3A	1788	ENSG00000119772	NM_022552
DNMT3B	1789	ENSG00000088305	NM_006892
DOT1L	84444	ENSG00000104885	NM_032482
E2F3	1871	ENSG00000112242	NM_001949
EED	8726	ENSG00000074266	NM_003797
EGFL7	51162	ENSG00000172889	NM_016215
EGFR	1956	ENSG00000146648	NM_005228
EIF1AX	1964	ENSG00000173674	NM_001412
EIF4A2	1974	ENSG00000156976	NM_001967
EIF4E	1977	ENSG00000151247	NM_001968
EP300	2033	ENSG00000100393	NM_001429
EPCAM	4072	ENSG00000119888	NM_002354
EPHA3	2042	ENSG00000044524	NM_005233
EPHA5	2044	ENSG00000145242	NM_001281766
EPHA7	2045	ENSG00000135333	NM_004440
EPHB1	2047	ENSG00000154928	NM_004441
ERBB2	2064	ENSG00000141736	NM_004448
ERBB3	2065	ENSG00000065361	NM_001982
ERBB4	2066	ENSG00000178568	NM_005235
ERCC2	2068	ENSG00000104884	NM_000400
ERCC3	2071	ENSG00000163161	NM_000122
ERCC4	2072	ENSG00000175595	NM_005236
ERCC5	2073	ENSG00000134899	NM_000123
ERG	2078	ENSG00000157554	NM_182918
ERRFI1	54206	ENSG00000116285	NM_018948
ESR1	2099	ENSG00000091831	NM_000125
ETV1	2115	ENSG00000006468	NM_004956
ETV6	2120	ENSG00000139083	NM_001987
EZH2	2146	ENSG00000106462	NM_004456
ABRAXAS1	84142	ENSG00000163322	NM_139076
TENT5C	54855	ENSG00000183508	NM_017709
FANCA	2175	ENSG00000187741	NM_000135
FANCC	2176	ENSG00000158169	NM_000136
FAT1	2195	ENSG00000083857	NM_005245
FBXW7	55294	ENSG00000109670	NM_001349798
FGF19	9965	ENSG00000162344	NM_005117
FGF3	2248	ENSG00000186895	NM_005247
FGF4	2249	ENSG00000075388	NM_002007
FGFR1	2260	ENSG00000077782	NM_023110
FGFR2	2263	ENSG00000066468	NM_000141
FGFR3	2261	ENSG00000068078	NM_001163213
FGFR4	2264	ENSG00000160867	NM_213647
FH	2271	ENSG00000091483	NM_000143
FLCN	201163	ENSG00000154803	NM_144997
FLT1	2321	ENSG00000102755	NM_002019
FLT3	2322	ENSG00000122025	NM_004119
FLT4	2324	ENSG00000037280	NM_182925
FOXA1	3169	ENSG00000129514	NM_004496
FOXL2	668	ENSG00000183770	NM_023067
FOXO1	2308	ENSG00000150907	NM_002015
FOXP1	27086	ENSG00000114861	NM_001349338
FUBP1	8880	ENSG00000162613	NM_003902
FYN	2534	ENSG00000010810	NM_002037
GATA1	2623	ENSG00000102145	NM_002049
GATA2	2624	ENSG00000179348	NM_032638
GATA3	2625	ENSG00000107485	NM_001002295
GLI1	2735	ENSG00000111087	NM_005269
GNA11	2767	ENSG00000088256	NM_002067
GNAQ	2776	ENSG00000156052	NM_002072
GNAS	2778	ENSG00000087460	NM_080425
GPS2	2874	ENSG00000132522	NM_004489
GREM1	26585	ENSG00000166923	NM_013372
GRIN2A	2903	ENSG00000183454	NM_001134407
GSK3B	2932	ENSG00000082701	NM_001146156
H3-3A	3020	ENSG00000163041	NM_002107
H3-3B	3021	ENSG00000132475	NM_005324
H3-5	440093	ENSG00000188375	NM_001013699
HGF	3082	ENSG00000019991	NM_000601
H1-2	3006	ENSG00000187837	NM_005319
H2BC5	3017	ENSG00000158373	NM_021063
H3C1	8350	ENSG00000275714	NM_003529
H3C2	8358	ENSG00000286522	NM_003537
H3C3	8352	ENSG00000287080	NM_003531
H3C4	8351	ENSG00000197409	NM_003530
H3C6	8353	ENSG00000274750	NM_003532
H3C7	8968	ENSG00000277775	NM_021018
H3C8	8355	ENSG00000273983	NM_003534
H3C10	8357	ENSG00000278828	NM_003536
H3C11	8354	ENSG00000275379	NM_003533
H3C12	8356	ENSG00000197153	NM_003535
H3C14	126961	ENSG00000203811	NM_021059
H3C13	653604	ENSG00000183598	NM_001123375
H3-4	8290	ENSG00000168148	NM_003493
HLA-A	3105	ENSG00000206503	NM_002116
HNF1A	6927	ENSG00000135100	NM_000545
HOXB13	10481	ENSG00000159184	NM_006361
HRAS	3265	ENSG00000174775	NM_005343
ICOSLG	23308	ENSG00000160223	NM_015259
ID3	3399	ENSG00000117318	NM_002167
IDH1	3417	ENSG00000138413	NM_005896
IDH2	3418	ENSG00000182054	NM_002168
IFNGR1	3459	ENSG00000027697	NM_000416
IGF1	3479	ENSG00000017427	NM_000618
IGF1R	3480	ENSG00000140443	NM_000875
IGF2	3481	ENSG00000167244	NM_000612
IKBKE	9641	ENSG00000263528	NM_014002
IKZF1	10320	ENSG00000185811	NM_006060
IL10	3586	ENSG00000136634	NM_000572
IL7R	3575	ENSG00000168685	NM_002185
INHA	3623	ENSG00000123999	NM_002191
INHBA	3624	ENSG00000122641	NM_002192
INPP4A	3631	ENSG00000040933	NM_001134225
INPP4B	8821	ENSG00000109452	NM_001101669
INSR	3643	ENSG00000171105	NM_000208
IRF4	3662	ENSG00000137265	NM_002460
IRS1	3667	ENSG00000169047	NM_005544
IRS2	8660	ENSG00000185950	NM_003749
JAK1	3716	ENSG00000162434	NM_002227
JAK2	3717	ENSG00000096968	NM_004972
JAK3	3718	ENSG00000105639	NM_000215
JUN	3725	ENSG00000177606	NM_002228
KDM5A	5927	ENSG00000073614	NM_001042603
KDM5C	8242	ENSG00000126012	NM_004187
KDM6A	7403	ENSG00000147050	NM_021140
KDR	3791	ENSG00000128052	NM_002253
KEAP1	9817	ENSG00000079999	NM_203500
KIT	3815	ENSG00000157404	NM_000222
KLF4	9314	ENSG00000136826	NM_004235
KMT2A	4297	ENSG00000118058	NM_001197104
KMT2C	58508	ENSG00000055609	NM_170606
KMT2D	8085	ENSG00000167548	NM_003482
KRAS	3845	ENSG00000133703	NM_033360
LATS1	9113	ENSG00000131023	NM_004690
LATS2	26524	ENSG00000150457	NM_014572
LMO1	4004	ENSG00000166407	NM_002315
MALT1	10892	ENSG00000172175	NM_006785
MAP2K1	5604	ENSG00000169032	NM_002755
MAP2K2	5605	ENSG00000126934	NM_030662
MAP2K4	6416	ENSG00000065559	NM_003010
MAP3K1	4214	ENSG00000095015	NM_005921
MAP3K13	9175	ENSG00000073803	NM_004721
MAP3K14	9020	ENSG00000006062	NM_003954
MAPK1	5594	ENSG00000100030	NM_002745
MAPK3	5595	ENSG00000102882	NM_002746
MAX	4149	ENSG00000125952	NM_002382
MCL1	4170	ENSG00000143384	NM_021960
MDC1	9656	ENSG00000137337	NM_014641
MDM2	4193	ENSG00000135679	NM_002392
MDM4	4194	ENSG00000198625	NM_002393
MED12	9968	ENSG00000184634	NM_005120
MEF2B	100271849	ENSG00000213999	NM_001145785
MEN1	4221	ENSG00000133895	NM_000244
MET	4233	ENSG00000105976	NM_001127500
MGA	23269	ENSG00000174197	NM_001164273
MITF	4286	ENSG00000187098	NM_198159
MLH1	4292	ENSG00000076242	NM_000249
MPL	4352	ENSG00000117400	NM_005373
MRE11	4361	ENSG00000020922	NM_005591
MSH2	4436	ENSG00000095002	NM_000251
MSH6	2956	ENSG00000116062	NM_000179
MST1	4485	ENSG00000173531	NM_020998
MST1R	4486	ENSG00000164078	NM_002447
MTOR	2475	ENSG00000198793	NM_004958
MUTYH	4595	ENSG00000132781	NM_001128425
MYC	4609	ENSG00000136997	NM_002467
MYCL	4610	ENSG00000116990	NM_001033081
MYCN	4613	ENSG00000134323	NM_005378
MYD88	4615	ENSG00000172936	NM_002468
MYOD1	4654	ENSG00000129152	NM_002478
NBN	4683	ENSG00000104320	NM_002485
NCOA3	8202	ENSG00000124151	NM_181659
NCOR1	9611	ENSG00000141027	NM_006311
NEGR1	257194	ENSG00000172260	NM_173808
NF1	4763	ENSG00000196712	NM_001042492
NF2	4771	ENSG00000186575	NM_000268
NFE2L2	4780	ENSG00000116044	NM_006164
NFKBIA	4792	ENSG00000100906	NM_020529
NKX2-1	7080	ENSG00000136352	NM_001079668
NKX3-1	4824	ENSG00000167034	NM_006167
NOTCH1	4851	ENSG00000148400	NM_017617
NOTCH2	4853	ENSG00000134250	NM_024408
NOTCH3	4854	ENSG00000074181	NM_000435
NOTCH4	4855	ENSG00000204301	NM_004557
NPM1	4869	ENSG00000181163	NM_002520
NRAS	4893	ENSG00000213281	NM_002524
NSD1	64324	ENSG00000165671	NM_022455
NTRK1	4914	ENSG00000198400	NM_002529
NTRK2	4915	ENSG00000148053	NM_006180
NTRK3	4916	ENSG00000140538	NM_001012338
NUP93	9688	ENSG00000102900	NM_014669
PAK1	5058	ENSG00000149269	NM_002576
PAK5	57144	ENSG00000101349	NM_177990
PALB2	79728	ENSG00000083093	NM_024675
PRKN	5071	ENSG00000185345	NM_004562
PARP1	142	ENSG00000143799	NM_001618
PAX5	5079	ENSG00000196092	NM_016734
PBRM1	55193	ENSG00000163939	NM_001350075
PDCD1	5133	ENSG00000188389	NM_005018
PDGFRA	5156	ENSG00000134853	NM_006206
PDGFRB	5159	ENSG00000113721	NM_002609
PDPK1	5170	ENSG00000140992	NM_002613
PGR	5241	ENSG00000082175	NM_000926
PHOX2B	8929	ENSG00000109132	NM_003924
PIK3C2G	5288	ENSG00000139144	NM_001288772
PIK3C3	5289	ENSG00000078142	NM_002647
PIK3CA	5290	ENSG00000121879	NM_006218
PIK3CB	5291	ENSG00000051382	NM_006219
PIK3CD	5293	ENSG00000171608	NM_005026
PIK3CG	5294	ENSG00000105851	NM_001282426
PIK3R1	5295	ENSG00000145675	NM_181523
PIK3R2	5296	ENSG00000105647	NM_005027
PIK3R3	8503	ENSG00000117461	NM_003629
PIM1	5292	ENSG00000137193	NM_002648
PLCG2	5336	ENSG00000197943	NM_002661
PLK2	10769	ENSG00000145632	NM_006622
PMAIP1	5366	ENSG00000141682	NM_021127
PMS1	5378	ENSG00000064933	NM_000534
PMS2	5395	ENSG00000122512	NM_000535
PNRC1	10957	ENSG00000146278	NM_006813
POLD1	5424	ENSG00000062822	NM_002691
POLE	5426	ENSG00000177084	NM_006231
PPM1D	8493	ENSG00000170836	NM_003620
PPP2R1A	5518	ENSG00000105568	NM_014225
PPP6C	5537	ENSG00000119414	NM_002721
PRDM1	639	ENSG00000057657	NM_001198
PRKAR1A	5573	ENSG00000108946	NM_212471
PTCH1	5727	ENSG00000185920	NM_000264
PTEN	5728	ENSG00000171862	NM_000314
PTPN11	5781	ENSG00000179295	NM_002834
PTPRD	5789	ENSG00000153707	NM_002839
PTPRS	5802	ENSG00000105426	NM_002850
PTPRT	11122	ENSG00000196090	NM_007050
RAB35	11021	ENSG00000111737	NM_006861
RAC1	5879	ENSG00000136238	NM_006908
RAD21	5885	ENSG00000164754	NM_006265
RAD50	10111	ENSG00000113522	NM_005732
RAD51	5888	ENSG00000051180	NM_002875
RAD51B	5890	ENSG00000182185	NM_001321814
RAD51C	5889	ENSG00000108384	NM_058216
RAD51D	5892	ENSG00000185379	NM_002878
RAD52	5893	ENSG00000002016	NM_134424
RAD54L	8438	ENSG00000085999	NM_003579
RAF1	5894	ENSG00000132155	NM_001354689
RARA	5914	ENSG00000131759	NM_000964
RASA1	5921	ENSG00000145715	NM_002890
RB1	5925	ENSG00000139687	NM_000321
RBM10	8241	ENSG00000182872	NM_005676
RECQL4	9401	ENSG00000160957	NM_004260
REL	5966	ENSG00000162924	NM_001291746
RET	5979	ENSG00000165731	NM_020975
COP1	64326	ENSG00000143207	NM_022457
RHEB	6009	ENSG00000106615	NM_005614
RHOA	387	ENSG00000067560	NM_001664
RICTOR	253260	ENSG00000164327	NM_152756
RIT1	6016	ENSG00000143622	NM_006912
RNF43	54894	ENSG00000108375	NM_017763
ROS1	6098	ENSG00000047936	NM_002944
RPS6KA4	8986	ENSG00000162302	NM_003942
RPS6KB2	6199	ENSG00000175634	NM_003952
RPTOR	57521	ENSG00000141564	NM_020761
RUNX1	861	ENSG00000159216	NM_001754
RYBP	23429	ENSG00000163602	NM_012234
SDHA	6389	ENSG00000073578	NM_004168
SDHAF2	54949	ENSG00000167985	NM_017841
SDHB	6390	ENSG00000117118	NM_003000
SDHC	6391	ENSG00000143252	NM_003001
SDHD	6392	ENSG00000204370	NM_003002
SETD2	29072	ENSG00000181555	NM_014159
SF3B1	23451	ENSG00000115524	NM_012433
SH2B3	10019	ENSG00000111252	NM_005475
SH2D1A	4068	ENSG00000183918	NM_002351
SHQ1	55164	ENSG00000144736	NM_018130
SMAD2	4087	ENSG00000175387	NM_005901
SMAD3	4088	ENSG00000166949	NM_005902
SMAD4	4089	ENSG00000141646	NM_005359
SMARCA4	6597	ENSG00000127616	NM_003072
SMARCB1	6598	ENSG00000099956	NM_003073
SMARCD1	6602	ENSG00000066117	NM_003076
SMO	6608	ENSG00000128602	NM_005631
SOCS1	8651	ENSG00000185338	NM_003745
SOX17	64321	ENSG00000164736	NM_022454
SOX2	6657	ENSG00000181449	NM_003106
SOX9	6662	ENSG00000125398	NM_000346
SPEN	23013	ENSG00000065526	NM_015001
SPOP	8405	ENSG00000121067	NM_001007228
SRC	6714	ENSG00000197122	NM_198291
SRSF2	6427	ENSG00000161547	NM_001195427
STAG2	10735	ENSG00000101972	NM_001042750
STAT3	6774	ENSG00000168610	NM_139276
STAT5A	6776	ENSG00000126561	NM_001288718
STAT5B	6777	ENSG00000173757	NM_012448
STK11	6794	ENSG00000118046	NM_000455
STK40	83931	ENSG00000196182	NM_001282547
SUFU	51684	ENSG00000107882	NM_016169
SUZ12	23512	ENSG00000178691	NM_015355
SYK	6850	ENSG00000165025	NM_003177
TBX3	6926	ENSG00000135111	NM_005996
ELOC	6921	ENSG00000154582	NM_005648
TCF3	6929	ENSG00000071564	NM_003200
TCF7L2	6934	ENSG00000148737	NM_001146274
TERT	7015	ENSG00000164362	NM_198253
TET1	80312	ENSG00000138336	NM_030625
TET2	54790	ENSG00000168769	NM_001127208
TGFBR1	7046	ENSG00000106799	NM_004612
TGFBR2	7048	ENSG00000163513	NM_003242
TMEM127	55654	ENSG00000135956	NM_001193304
TMPRSS2	7113	ENSG00000184012	NM_005656
TNFAIP3	7128	ENSG00000118503	NM_001270508
TNFRSF14	8764	ENSG00000157873	NM_003820
TOP1	7150	ENSG00000198900	NM_003286
TP53	7157	ENSG00000141510	NM_000546
TP63	8626	ENSG00000073282	NM_003722
TRAF2	7186	ENSG00000127191	NM_021138
TRAF7	84231	ENSG00000131653	NM_032271
TSC1	7248	ENSG00000165699	NM_000368
TSC2	7249	ENSG00000103197	NM_000548
TSHR	7253	ENSG00000165409	NM_000369
U2AF1	7307	ENSG00000160201	NM_006758
VEGFA	7422	ENSG00000112715	NM_003376
VHL	7428	ENSG00000134086	NM_000551
VTCN1	79679	ENSG00000134258	NM_024626
WT1	7490	ENSG00000184937	NM_024426
XIAP	331	ENSG00000101966	NM_001167
XPO1	7514	ENSG00000082898	NM_003400
XRCC2	7516	ENSG00000196584	NM_005431
YAP1	10413	ENSG00000137693	NM_001130145
YES1	7525	ENSG00000176105	NM_005433
ZFHX3	463	ENSG00000140836	NM_006885
AGO2	27161	ENSG00000123908	NM_012154
BABAM1	29086	ENSG00000105393	NM_014173
CARM1	10498	ENSG00000142453	NM_199141
CDC42	998	ENSG00000070831	NM_001791
CSDE1	7812	ENSG00000009307	NM_001007553
CYLD	1540	ENSG00000083799	NM_015247
CYSLTR2	57105	ENSG00000152207	NM_001308465
DROSHA	29102	ENSG00000113360	NM_013235
DUSP4	1846	ENSG00000120875	NM_001394
ELF3	1999	ENSG00000163435	NM_004433
EPAS1	2034	ENSG00000116016	NM_001430
ERF	2077	ENSG00000105722	NM_006494
EZH1	2145	ENSG00000108799	NM_001991
CCNQ	92002	ENSG00000262919	NM_152274
HLA-B	3106	ENSG00000234745	NM_005514
INPPL1	3636	ENSG00000165458	NM_001567
KMT2B	9757	ENSG00000272333	NM_014727
KNSTRN	90417	ENSG00000128944	NM_033286
LYN	4067	ENSG00000254087	NM_002350
MAPKAP1	79109	ENSG00000119487	NM_001006617
MSH3	4437	ENSG00000113318	NM_002439
MSI1	4440	ENSG00000135097	NM_002442
MSI2	124540	ENSG00000153944	NM_138962
NTHL1	4913	ENSG00000065057	NM_002528
NUF2	83540	ENSG00000143228	NM_145697
PDCD1LG2	80380	ENSG00000197646	NM_025239
PPARG	5468	ENSG00000132170	NM_001354667
PPP4R2	151987	ENSG00000163605	NM_174907
PRDM14	63978	ENSG00000147596	NM_024504
PREX2	80243	ENSG00000046889	NM_024870
PRKCI	5584	ENSG00000163558	NM_002740
PRKD1	5587	ENSG00000184304	NM_002742
PTP4A1	7803	ENSG00000112245	NM_003463
RAC2	5880	ENSG00000128340	NM_002872
RECQL	5965	ENSG00000004700	NM_002907
RRAGC	64121	ENSG00000116954	NM_022157
RRAS	6237	ENSG00000126458	NM_006270
RRAS2	22800	ENSG00000133818	NM_012250
RTEL1	51750	ENSG00000258366	NM_001283009
RXRA	6256	ENSG00000186350	NM_002957
SESN1	27244	ENSG00000080546	NM_014454
SESN2	83667	ENSG00000130766	NM_031459
SESN3	143686	ENSG00000149212	NM_144665
KMT5A	387893	ENSG00000183955	NM_020382
SHOC2	8036	ENSG00000108061	NM_007373
SLX4	84464	ENSG00000188827	NM_032444
SMYD3	64754	ENSG00000185420	NM_001167740
SOS1	6654	ENSG00000115904	NM_005633
SPRED1	161742	ENSG00000166068	NM_152594
WHR1	8859	ENSG00000204344	NM_004197
TAP1	6890	ENSG00000168394	NM_000593
TAP2	6891	ENSG00000204267	NM_018833
TEK	7010	ENSG00000120156	NM_000459
TP53BP1	7158	ENSG00000067369	NM_001141980
UPF1	5976	ENSG00000005007	NM_002911
NSD2	7468	ENSG00000109685	NM_001042424
NSD3	54904	ENSG00000147548	NM_023034
WWTR1	25937	ENSG00000018408	NM_015472
ZRSR2	8233	ENSG00000169249	NM_005089
ABCB1	5243	ENSG00000085563	NM_001348945
ABCC2	1244	ENSG00000023839	NM_000392
ABCC4	10257	ENSG00000125257	NM_005845
ABCG2	9429	ENSG00000118777	NM_004827
ACSS2	55902	ENSG00000131069	NM_018677
AKR1C3	8644	ENSG00000196139	NM_003739
ALDH1A1	216	ENSG00000165092	NM_000689
ALDH3A1	218	ENSG00000108602	NM_000691
APLF	200558	ENSG00000169621	NM_173545
ATAT1	79969	ENSG00000137343	NM_001031722
ATP7B	540	ENSG00000123191	NM_000053
NUTM1	256646	ENSG00000184507	NM_001284292
C6orf15	29113	ENSG00000204542	NM_014070
C8orf34	116328	ENSG00000165084	NM_052958
CASP7	840	ENSG00000165806	NM_001227
CBR1	873	ENSG00000159228	NM_001757
CBR3	874	ENSG00000159231	NM_001236
CCNK	8812	ENSG00000090061	NM_001099402
CD74	972	ENSG00000019582	NM_001025159
CDA	978	ENSG00000158825	NM_001785
CMPK1	51727	ENSG00000162368	NM_001366135
CSMD1	64478	ENSG00000183117	NM_033225
CXXC4	80319	ENSG00000168772	NM_025212
CYP19A1	1588	ENSG00000137869	NM_000103
CYP1A1	1543	ENSG00000140465	NM_001319217
CYP1B1	1545	ENSG00000138061	NM_000104
CYP2A6	1548	ENSG00000255974	NM_000762
CYP2B6	1555	ENSG00000197408	NM_000767
CYP2C19	1557	ENSG00000165841	NM_000769
CYP2C8	1558	ENSG00000138115	NM_000770
CYP2D6	1565	ENSG00000100197	NM_000106
CYP3A4	1576	ENSG00000160868	NM_017460
CYP3A5	1577	ENSG00000106258	NM_000777
DHFR	1719	ENSG00000228716	NM_000791
DLG2	1740	ENSG00000150672	NM_001142699
DOCK8	81704	ENSG00000107099	NM_203447
DSCAM	1826	ENSG00000171587	NM_001389
E2F7	144455	ENSG00000165891	NM_203394
ECT2L	345930	ENSG00000203734	NM_001077706
EDN1	1906	ENSG00000078401	NM_001955
EIF3A	8661	ENSG00000107581	NM_003750
EPHX1	2052	ENSG00000143819	NM_001136018
ERCC1	2067	ENSG00000012061	NM_001983
ESR2	2100	ENSG00000140009	NM_001437
ETS2	2114	ENSG00000157557	NM_001256295
EWSR1	2130	ENSG00000182944	NM_013986
FAAH	2166	ENSG00000117480	NM_001441
FCGR2A	2212	ENSG00000143226	NM_021642
FCGR3A	2214	ENSG00000203747	NM_001127593
FOLR3	2352	ENSG00000110203	NM_000804
GGH	8836	ENSG00000137563	NM_003878
GNL3	26354	ENSG00000163938	NM_014366
GPX5	2880	ENSG00000224586	NM_001509
GSTP1	2950	ENSG00000084207	NM_000852
H19	283120	ENSG00000130600	NR_002196
HCP5	10866	ENSG00000206337	NR_040662
HLA-C	3107	ENSG00000204525	NM_002117
HLA-DRB1	3123	ENSG00000196126	NM_002124
HMMR	3161	ENSG00000072571	NM_001142556
HOTAIR	100124700	ENSG00000228630	NR_047517
HSPA5	3309	ENSG00000044574	NM_005347
IFNL3	282617	ENSG00000197110	NM_172139
IKBKB	3551	ENSG00000104365	NM_001556
IL16	3603	ENSG00000172349	NM_001352686
IL1B	3553	ENSG00000125538	NM_000576
LINC00243	401247	ENSG00000214894	NR_130726
LRMDA	83938	ENSG00000148655	NM_001305581
MALAT1	378938	ENSG00000251562	NR_002819
MAP4K4	9448	ENSG00000071054	NM_145686
MIR4713HG	109729174	ENSG00000259240	NR_146310
MSH5	4439	ENSG00000204410	NM_172166
MTHFR	4524	ENSG00000177000	NM_005957
MUCL3	135656	ENSG00000168631	NM_080870
NAB2	4665	ENSG00000166886	NM_005967
NCOA1	8648	ENSG00000084676	NM_003743
NOS1	4842	ENSG00000089250	NM_000620
NOS3	4846	ENSG00000164867	NM_000603
NQO1	1728	ENSG00000181019	NM_000903
NQO2	4835	ENSG00000124588	NM_000904
NR1H2	7376	ENSG00000131408	NM_007121
PAX8	7849	ENSG00000125618	NM_003466
PERP	64065	ENSG00000112378	NM_022121
PIGB	9488	ENSG00000069943	NM_004855
POLR2A	5430	ENSG00000181222	NM_000937
PPP1R18	170954	ENSG00000146112	NM_133471
PPP2R5D	5528	ENSG00000112640	NM_006245
PRDX4	10549	ENSG00000123131	NM_006406
PRRC2A	7916	ENSG00000204469	NM_004638
RBFOX1	54715	ENSG00000078328	NM_018723
RBX1	9978	ENSG00000100387	NM_014248
RELA	5970	ENSG00000173039	NM_021975
RNF8	9025	ENSG00000112130	NM_003958
RRM1	6240	ENSG00000167325	NM_001033
SEMA3C	10512	ENSG00000075223	NM_006379
SERPINA5	5104	ENSG00000188488	NM_000624
SERPINC1	462	ENSG00000117601	NM_000488
SLC19A1	6573	ENSG00000173638	NM_194255
SLC22A16	85413	ENSG00000004809	NM_033125
SLC22A2	6582	ENSG00000112499	NM_003058
SLC28A1	9154	ENSG00000156222	NM_004213
SLC28A2	9153	ENSG00000137860	NM_004212
SLC29A1	2030	ENSG00000112759	NM_001372327
SLC29A3	55315	ENSG00000198246	NM_018344
SLC31A1	1317	ENSG00000136868	NM_001859
SLCO1B1	10599	ENSG00000134538	NM_006446
SLCO1B3	28234	ENSG00000111700	NM_019844
SOD2	6648	ENSG00000291237	NM_000636
SZT2	23334	ENSG00000198198	NM_001365999
TFE3	7030	ENSG00000068323	NM_006521
TNF	7124	ENSG00000232810	NM_000594
TNFRSF11B	4982	ENSG00000164761	NM_002546
TNFSF11	8600	ENSG00000120659	NM_003701
TP53AIP1	63970	ENSG00000120471	NM_022112
TRAM2-AS1	401264	ENSG00000225791	NR_103446
TUBB1	81027	ENSG00000101162	NM_030773
UBE2I	7329	ENSG00000103275	NM_003345
UGT1A4	54657	ENSG00000244474	NM_007120
UGT1A9	54600	ENSG00000241119	NM_021027
WIF1	11197	ENSG00000156076	NM_007191
WNT5B	81029	ENSG00000111186	NM_032642
XBP1	7494	ENSG00000100219	NM_001079539
XPA	7507	ENSG00000136936	NM_000380
XPC	7508	ENSG00000154767	NM_004628
XRCC1	7515	ENSG00000073050	NM_006297
XRCC3	7517	ENSG00000126215	NM_005432
XRCC4	7518	ENSG00000152422	NM_001318012
XYLT2	64132	ENSG00000015532	NM_022167
ZNF423	23090	ENSG00000102935	NM_015069
REEP5	7905	ENSG00000129625	NM_005669
